# False positive glycopeptide identification via in-FAIMS fragmentation

**DOI:** 10.1101/2023.05.28.542648

**Authors:** Valentina Rangel-Angarita, Keira E. Mahoney, Catherine Kwon, Raibat Sarker, Taryn M. Lucas, Stacy A. Malaker

## Abstract

High-field asymmetric waveform ion mobility spectrometry (FAIMS) separates glycopeptides in the gas phase prior to mass spectrometry (MS) analysis, thus offering the potential to analyze glycopeptides without prior enrichment. Several studies have demonstrated the ability of FAIMS to enhance glycopeptide detection but have primarily focused on N-glycosylation. Here, we evaluated FAIMS for O-glycoprotein and mucin-domain glycoprotein analysis using samples of varying complexity. We demonstrated that FAIMS was useful in increasingly complex samples, as it allowed for the identification of more glycosylated species. However, during our analyses, we observed a phenomenon called “in FAIMS fragmentation” (IFF) akin to in source fragmentation but occurring during FAIMS separation. FAIMS experiments showed a 2-5-fold increase in spectral matches from IFF compared to control experiments. These results were also replicated in previously published data, indicating that this is likely a systemic occurrence when using FAIMS. Our study highlights that although there are potential benefits to using FAIMS separation, caution must be exercised in data analysis because of prevalent IFF, which may limit its applicability in the broader field of O-glycoproteomics.

**Graphical abstract:** 
