## Supplemental Dataset S3 for "False positive glycopeptide identification via in-FAIMS fragmentation"

### Sheet: Legend
Supplemental Dataset 3. Podocalyxin BTSia manually validated peptides. Podocalyxin was digested with mucinase BT4244, glycosidases PNGaseF and sialidase and protease trypsin; and subjected to MS analysis with and without FAIMS separation. RAW files were searched using O-Pair (see Methods) and manually validated. The tabs labeled "Localized FAIMS" and "Localized NoFAIMS" contain manually validated…
		Glycan labels
		H	Hexose
		N	GalNAc
		A	NeuAc
		F	Fucose

### Sheet: Localized FAIMS
CV	Podocalyxin Glycopeptides	Charge	m/z	Theor. m/z	Theor. +1	ppm	RT (min)	Glycosites
-30	162 SSHSVTTDLT(+365) 171	1.99858	706.817	706.817	1412.63	-0.891721	25.2983	T171 H1N1
	195 T(+365)HPVAT(+365)PT(+365) 202	1.99895	959.915	959.917	1918.83	-1.44525	17.8514	T195 H1N1 T200 H1N1 T202 H1N1
	71 ANEILAS(+656)VK 79	1.99875	800.887	800.888	1600.77	-1.40249	36.9284	S77 H1N1A1
-35	162 SSHSVTT(+365)DLT 171	1.99858	706.817	706.817	1412.63	-0.30041	25.9675	T168 H1N1
	162 SSHSVTTDLT(+365) 171	1.99857	706.817	706.817	1412.63	0.281348	25.3459	T171 H1N1
	162 SSHSVTTDLTS(+365) 172	1.99866	750.333	750.333	1499.66	-0.174671	27.071	S172 H1N1
	195 T(+365)HPVAT(+365)PT(+365) 202	1.99895	959.917	959.917	1918.83	0.640311	17.9821	T195 H1N1 T200 H1N1 T202 H1N1
	195 T(+365)HPVATPT(+365) 202	1.9987	777.351	777.351	1553.69	-0.186121	19.38	T195 H1N1 T202 H1N1
	195 T(+203)HPVAT(+203)PT(+203)202	1.9986	716.838	716.838	1432.67	-0.489396	19.2576	T195 N1 T200 N1 T202 N1
	69 S(+365)KANEILA 76	1.99834	605.805	605.806	1210.6	-1.27469	24.7335	S69 N1
	71 ANEILAS(+365)VK 79	1.99846	655.34	655.34	1309.67	0.293929	30.7546	S77 H1N1
	71 ANEILAS(+656)VK 79	1.99878	800.887	800.888	1600.8	-1.58702	37.011	S77 H1N1A1
-40	119 T(+365)IESPKS(+203) 125	1.99849	665.311	665.311	1329.62	0.151695	18.9885	T119 H1N1 S125 N1
	162 SSHSVTT(+365)DLT 171	1.99857	706.817	706.817	1412.63	0.304055	25.8892	T162 H1N1
	162 SSHSVTTDLT(+365) 171	1.99857	706.818	706.817	1412.63	0.483336	25.3686	T171 H1N1
	162 SSHSVTTDLTS(+365) 172	1.99866	750.333	750.333	1499.66	-0.209466	26.9948	S172 H1N1
	175 AEHLT(+365)T(+365)PHPT(+365) 184	2.99726	733.652	733.653	2198.94	-1.0039	21.3641	T179 H1N1 T180 H1N1 T184 H1N1
	185 S(+365)PLSPR 190	1.99803	511.256	511.256	1021.5	0.153945	18.254	S185 H1N1
	185 S(+203)PLSPR 190	1.99766	430.229	430.23	859.452	-1.52739	18.3618	S185 N1
	195 T(+365)HPVAT(+365)P 201	1.99861	726.827	726.827	1452.65	0.481318	20.3691	T195 H1N1 T200 H1N1
	195 T(+365)HPVAT(+203)P 201	1.99844	645.801	645.801	1290.59	-0.404176	20.5406	T195 H1N1 T200 N1
	195 T(+365)HPVATP 201	1.99815	544.261	544.261	1087.52	-0.769572	20.4123	T195 H1N1
	195 T(+203)HPVAT(+365)P 201	1.99844	645.801	645.801	1290.59	-0.290253	20.9671	T195 N1 T200 H1N1
	195 THPVAT(+365)P 201	1.99815	544.261	544.261	1087.52	-0.567219	20.4501	T200 H1N1
	195 T(+365)HPVAT(+365)PT(+365) 202	1.99895	959.918	959.917	1918.83	1.35244	18.0191	T195 H1N1 T200 H1N1 T202 H1N1
	195 T(+365)HPVATPT(+365) 202	1.9987	777.351	777.351	1553.69	0.450842	19.2955	T195 H1N1 T202 H1N1
	281 S(+365)QMPAS(+365) 286	1.99851	675.771	675.771	1350.53	-0.277393	20.5546	T281 H1N1 S286 H1N1
	300 S(+365)PATALR 306	1.99814	540.774	540.774	1080.54	-1.21553	19.1325	S300 H1N1
	69 S(+365)KANEILA 76	1.99834	605.805	605.806	1210.6	-0.741502	24.6461	S69 H1N1
	69 S(+203)KANEILA 76	1.99808	524.779	524.78	1048.55	-0.915185	24.6593	S69 N1
	71 ANEILAS(+365)VK 79	1.99846	655.34	655.34	1309.67	-0.204748	30.564	S77 H1N1
	71 ANEILASVKAT(+365) 81	1.99864	741.382	741.383	1481.76	-0.119715	33.3261	T81 H1N1
-45	119 T(+365)IESPKS(+203) 125	1.86321	665.311	665.311	1239.62	-0.110317	19.0584	T119 H1N1 S125 N1
	119 T(+203)IESPKS(+203) 125	1.99828	584.285	584.285	1167.56	0.114624	19.4433	T119 N1 S125 N1
	162 SSHSVTT(+365)DLT 171	2.00565	706.818	706.817	1417.63	0.994871	25.9747	T168 H1N1
	162 SSHSVTTDLTS(+365) 172	1.99866	750.333	750.333	1499.66	-0.047867	27.0569	S172 H1N1
	175 AEHLT(+365)T(+365)PHPT(+365) 184	2.99725	733.653	733.653	2198.94	0.694811	21.3951	T179 H1N1 T180 H1N1 T184 H1N1
	180 T(+365)PHPTSPLSPR 189	2.99612	518.926	518.926	1554.76	-0.646806	23.9791	T180 H1N1
	180 T(+203)PHPTSPLSPR 189	2.99568	464.908	464.909	1392.72	-0.908639	24.0643	T180 N1
	185 S(+365)PLSPR 190	1.99803	511.255	511.256	1021.5	-1.00263	18.6074	S185 H1N1
	185 S(+203)PLSPR 190	1.99766	430.229	430.23	859.452	-1.48755	18.5059	S185 N1
	195 T(+365)HPVAT(+365)P 201	1.99861	726.827	726.827	1452.65	0.127676	20.0298	T195 H1N1 T200 H1N1
	195 T(+365)HPVAT(+203)P 201	1.99844	645.8	645.801	1290.59	-0.879632	20.2661	T195 H1N1 T200 N1
	195 T(+203)HPVAT(+365)P 201	1.99844	645.8	645.801	1290.59	-0.835006	21.0642	T195 N1 T200 H1N1
	195 THPVAT(+203)P 201	1.99783	463.235	463.235	925.462	-0.375193	20.4596	T200 N1
	281 S(+365)QMPAS(+365) 286	1.99851	675.771	675.771	1350.53	0.187204	20.5338	S281 H1N1 S286 H1N1
	281 S(+203)QMPAS(+365) 286	1.99831	594.744	594.745	1188.48	-0.229291	20.5554	S281 N1 S286 H1N1
	300 S(+365)PATALR 306	1.99814	540.774	540.774	1080.54	-1.23958	19.5264	S300 H1N1
	300 S(+203)PATALR 306	1.99781	459.748	459.748	918.489	-1.04236	19.4809	S300 N1
	307 T(+203)PT(+203)LPE 312	1.99811	532.255	532.256	1063.5	-0.209451	30.7753	T307 N1 T309 N1
	69 S(+365)KANEILA 76	1.99834	605.805	605.806	1210.6	-0.792463	24.7163	S69 H1N1
	69 S(+203)KANEILA 76	1.99808	524.779	524.78	1048.55	-0.5538	24.6431	S69 N1
	69 S(+203)KANEILASVK 79	2.99557	454.921	454.921	1362.75	-0.364083	28.513	S69 N1
	71 ANEILAS(+365)VK 79	1.99846	655.341	655.34	1309.67	1.31841	30.7406	S77 H1N1
	71 ANEILASVKAT(+365) 81	1.99864	741.382	741.383	1481.76	-0.641452	33.4188	T81 H1N1
-50	119 T(+203)IESPKS(+203) 125	1.99828	584.285	584.285	1167.56	0.323546	19.344	T119 N1 S125 N1
	184 T(+203)SPLSPR 190	1.99791	480.752	480.753	960.5	-2.02329	21.1282	T184 N1
	185 S(+365)PLSPR 190	1.99803	511.255	511.256	1021.5	-1.72922	18.5656	S185 H1N1
	185 S(+203)PLSPR 190	1.99766	430.229	430.23	859.452	-1.56612	18.3067	S185 N1
	195 T(+365)HPVAT(+365)P 201	1.99861	726.827	726.827	1452.65	-0.106506	20.3269	T195 H1N1 T200 H1N1
	195 T(+365)HPVAT(+203)P 201	1.99844	645.799	645.801	1290.59	-2.01376	20.7811	T195 H1N1 T200 N1
	195 T(+203)HPVAT(+203)P 201	1.99822	564.774	564.774	1128.54	-1.36826	21.5772	T195 N1 T200 N1
	195 THPVAT(+203)P 201	1.99783	463.234	463.235	925.462	-2.11905	20.273	T200 N1
	218 T(+203)VAIPGY 224	1.99783	462.239	462.24	923.472	-2.30554	41.8138	T218 N1
	299 T(+365)SPATALR 306	1.9983	591.297	591.298	1181.59	-1.87086	21.4067	T299 H1N1
	300 S(+365)PATALR 306	1.99814	540.773	540.774	1080.54	-1.67141	19.1082	S300 H1N1
	82 T(+203)LGVSSDS(+203)PG 91	1.99848	663.301	663.301	1325.6	-0.552187	29.9797	T82 N1 S89 N1
-55	162 SSHSVT(+365)TDLTSTK 174	2.99651	576.938	576.939	1728.8	-1.46462	22.4342	T167 H1N1
	162 SSHSVTT(+656)DLTSTK 174	2.99702	673.97	673.971	2019.9	-1.41057	26.4699	T168 H1N1A1
	162 SSHSVTT(+203)DLTSTK 174	2.99615	522.92	522.921	1566.75	-2.16249	23.9154	T168 N1
	185 S(+365)PLSPR 190	1.99803	511.255	511.256	1021.5	-1.46143	18.324	S185 H1N1
	185 S(+203)PLSPR 190	1.99766	430.228	430.23	859.452	-2.87839	18.9578	S185 N1
	195 T(+203)HPVAT(+203)P 201	1.99822	564.773	564.774	1128.54	-2.6882	20.3712	T195 N1 T200 N1
	195 T(+203)HPVATP 201	1.99783	463.233	463.235	925.462	-3.63676	20.3157	T195 N1
	218 T(+203)VAIPGY 224	1.99783	462.239	462.24	923.472	-2.18778	41.7264	T218 N1
	299 T(+365)SPATALR	1.9983	591.297	591.298	1181.59	-2.50381	21.4247	T299 H1N1
	299 T(+203)S(+203)PATALR 306	1.99836	611.811	611.812	1222.62	-1.77845	21.2184	T299 N1 S300 N1
	300 S(+365)PATALR 306	1.99814	540.773	540.774	1080.54	-2.59847	19.2201	S300 H1N1
	300 S(+203)PATALR 306	1.99781	459.747	459.748	918.489	-2.58541	19.7619	S300 N1
	69 S(+203)KANEILA 76	1.99808	524.779	524.78	1048.55	-1.08964	25.2936	S69 N1
	94 T(+365)LAQQV 99	1.99767	431.729	431.729	862.452	-1.96904	24.8266	T94 H1N1
-60	162 SSHSVT(+365)TDLTSTK 174	2.99651	576.938	576.939	1728.8	-2.06706	22.426	T167 H1N1
	162 SSHSVTT(+365)DLTSTK 174	2.99651	576.938	576.939	1728.8	-2.01213	23.2785	T168 H1N1
	162 SSHSVTT(+656)DLTSTK 174	2.99702	673.969	673.971	2019.9	-1.99215	26.8308	T168 H1N1A1
	162 SSHSVTT(+203)DLTSTK 174	2.99615	522.92	522.921	1566.75	-1.95725	23.902	T168 N1
	168 T(+203)DLTSTKAEHL 178	2.99575	473.571	473.572	1418.7	-1.0789	27.3221	T168 N1
	180 T(+365)PHPT(+365)SPLSPR 190	2.99686	640.636	640.637	1919.9	-1.92661	23.1171	T180 H1N1 T184 H1N1
	185 S(+203)PLSPR 190	1.99766	430.228	430.23	859.452	-2.93731	18.9409	S185 N1
	195 T(+203)HPVAT(+203)P 201	1.99822	564.773	564.774	1128.54	-2.84699	21.7064	T195 N1 T200 N1
	299 T(+365)SPATALR	1.9983	591.297	591.298	1181.59	-1.98899	21.4019	T299 H1N1
	299 T(+203)SPATALR 206	1.99803	510.271	510.272	1019.54	-2.03801	21.4521	T299 N1
	300 S(+203)PATALR 306	1.99781	459.747	459.748	918.489	-2.06561	19.506	S300 N1
-65	162 SSHSVT(+365)TDLTSTK 174	2.99652	576.937	576.939	1728.8	-2.69797	23.3124	T168 H1N1
	162 SSHSVTT(+203)DLTSTK 174	2.99615	522.921	522.921	1566.75	-0.956265	23.6026	T168 N1
	162 SSHSVTTDLTS(+203)TK 174	2.99615	522.92	522.921	1566.75	-1.54873	23.5724	T172 N1
	185 S(+203)PLSPR 190	1.99766	430.228	430.23	859.452	-2.94932	19.1184	S185 N1
	195 T(+203)HPVAT(+203)P 201	1.99822	564.773	564.774	1128.54	-2.82163	21.712	T195 N1 T200 N1
	299 T(+203)SPATALR	1.99803	510.271	510.272	1019.54	-2.80469	22.4667	T299 N1
	300 S(+203)PATALR 306	1.99782	459.747	459.748	918.489	-3.35127	19.6424	S300 N1
-70	162 SSHSVT(+365)TDLTSTK 174	2.99652	576.937	576.939	1728.8	-2.75267	23.7621	T167 H1N1
	162 SSHSVTT(+656)DLTSTK 174	2.99702	673.969	673.971	2019.9	-2.21855	26.488	T168 H1N1A1
	162 SSHSVTT(+203)DLTSTK 174	2.99615	522.92	522.921	1566.75	-1.70168	23.3478	T168 N1
	162 SSHSVTTDLT(+203)STK 174	2.99615	522.921	522.921	1566.75	-1.29161	23.5361	T171 N1
	162 SSHSVTTDLTS(+203)TK 174	2.99615	522.921	522.921	1566.75	-1.00164	23.55	T172 N1
	185 S(+203)PLSPR 190	1.99766	430.228	430.23	859.452	-2.58265	18.9826	S185 N1
	300 S(+203)PATALR 306	1.99782	459.747	459.748	918.489	-2.93613	19.809	S300 N1
-80	300 S(+203)PATALR 306	1.99782	459.747	459.748	918.489	-3.13527	19.6501	S300 N1

### Sheet: Localized NoFAIMS
	Podocalyxin Glycopeptides	Charge	m/z	Theor. m/z	Theor. +1	ppm	RT (min)	Glycosites
No FAIMS	71 ANEILASVKAT(+365) 81	2	741.382	741.383	1481.76	-0.668218	38.1096	T181 H1N1
	99 VS(+365)GPV 103	2	412.2	412.2	823.393	-0.434346	34.6638	S100 H1N1
	185 S(+203)PLSPR 190	2	430.229	430.23	859.452	-1.31459	22.4382	S185 H1N1
	307 TPT(+203)LPE 312	2	430.716	430.716	860.425	-0.999262	35.4606	T309 N1
	307 T(+203)PTLPE 312	2	430.716	430.716	860.425	-0.999262	35.509	T307 N1
	202 T(+203)SSGHDHLMK 211	3	439.203	439.203	1315.59	0.367686	19.1402	T202 N1
	119 T(+203)IESPK 124	2	439.229	439.229	877.451	0.0826782	20.736	T119 N1
	69 S(+203)KANEILASVK 79	3	454.92	454.921	1362.75	-1.09087	33.4546	S69 N1
	203 S(+365)SGHDHLMK 211	3	459.538	459.538	1376.6	-0.344266	18.9784	S203 H1N1
	300 S(+203)PATALR 306	2	459.748	459.748	918.489	-1.17761	23.7254	S300 N1
	218 T(+203)VAIPGY 224	2	462.239	462.24	923.472	-1.20243	46.4088	T218 N1
	175 AEHLT(+365) 179	2	468.214	468.214	935.42	-0.0786797	18.7536	T79 H1N1
	69 S(+203)KANEILASVKA 79	3	478.599	478.6	1433.78	-1.08205	37.1858	S69 N1
	184 T(+203)SPLSPR 190	2	480.753	480.753	960.5	-1.39038	25.7549	T184 N1
	119 T(+203)IESPKS 125	2	482.745	482.745	964.483	-0.451376	22.3181	T119 N1
	202 T(+365)SSGHDHLMK 211	3	493.221	493.221	1477.65	0.107057	19.0748	T202 H1N1
	299 T(+203)SPATALR 306	2	510.272	510.272	1019.54	-0.124197	26.1033	T299 N1
	185 S(+365)PLSPR 190	2	511.256	511.256	1021.5	0.200281	22.2702	S185 H1N1
	94 T(+365)AQQV 99	2	512.755	512.756	1024.5	-1.15272	29.5762	T94 H1N1
	180 T(+365)PHPTSPLSPR 190	3	518.926	518.926	1554.76	-0.439988	28.4988	T180 H1N1
	119 T(+365)IESPK 124	2	520.256	520.255	1039.5	0.208922	20.6599	T119 H1N1
	162 SSHSVTT(+203)DLTSTK 174	3	522.921	522.921	1566.75	-0.798361	27.6086	T168 N1
	315 SSSPT(+365)AASTTHR 326	3	523.241	523.241	1567.71	-0.433371	19.016	T319 H1N1
	168 T(+365)DLTSTKAEHL 178	3	527.589	527.589	1580.75	-0.495234	31.0857	T168 H1N1
	185 S(+203)PLS(+203)PR 190	2	531.769	531.769	1062.53	-0.329178	22.7112	S185 N1 S188 N1
	70 S(+365)KANEILASVKA 78	3	532.617	532.617	1595.84	-0.308822	37.1512	S70 H1N1
	300 S(+365)PATALR 306	2	540.774	540.774	1080.54	-0.0266537	23.4908	S300 H1N1
	71 ANEILAS(+365) 77	2	541.758	541.758	1082.51	-0.434746	34.981	S77 H1N1
	218 T(+365)VAIPGY 224	2	543.266	543.266	1085.52	-0.580589	46.2753	T218 H1N1
	99 VS(+656)GPV 103	2	557.748	557.748	1114.49	-0.390847	39.9951	S100 H1N1A1
	184 T(+365)SPLSPR 190	2	561.78	561.78	1122.55	0.397854	25.5773	T184 H1N1
	119 T(+365)IESPKS 125	2	563.771	563.771	1126.54	-0.352502	21.7897	T119 H1N1
	168 T(+365)DLTSTK 174	2	565.769	565.769	1130.53	0.485761	20.546	T168 H1N1
	309 T(+365)LPETMS 315	2	572.253	572.252	1143.5	0.842364	36.4152	T309 H1N1
	162 SSHSVTTDLT(+365)STK 174	3	576.938	576.939	1728.8	-0.659458	28.1963	T171 H1N1
	162 SSHSVTTDLTS(+365)TK 174	3	576.939	576.939	1728.8	-0.05702	28.2802	T172 H1N1
	162 SSHSVTT(+365)DLTSTK 174	3	576.939	576.939	1728.8	0.185439	27.4836	T168 H1N1
	162 SSHSVT(+365)TDLTSTK 174	3	576.939	576.939	1728.8	0.190947	26.7062	T167 H1N1
	218 T(+203)VAIPGYTF 226	2	586.298	586.298	1171.59	-0.334439	57.8471	T218 N1
	202 T(+656)SSGHDHLMK 211	3	590.252	590.253	1768.74	-0.675522	21.9371	T202 H1N1A1
	118 T(+203)T(+203)IESPK 124	2	591.293	591.293	1181.58	0.20515	22.2847	T118 N1 T119 N1
	299 T(+365)SPATALR 306	2	591.298	591.298	1181.59	0.103727	26.0048	T299 H1N1
	373 DEKLIS(+365)L 379	2	591.802	591.803	1182.6	-0.625963	46.453	S378 H1N1
	82 T(+365)LGVS(+365) 86	2	603.771	603.771	1206.54	0.312021	27.3847	T82 H1N1 S86 H1N1
	69 S(+365)KANEILA 76	2	605.806	605.806	1210.6	0.538822	29.8753	S69 H1N1
	299 T(+203)S(+203)PATALR 306	2	611.811	611.812	1222.62	-0.203584	25.5512	T299 N1 S300 N1
	185 S(+365)PLS(+203)PR 190	2	612.796	612.795	1224.58	0.450994	22.2132	S185 H1N1 S188 N1
	180 T(+656)PHPTSPLSPR 190	3	615.958	615.958	1845.86	-0.12525	31.9795	T180 H1N1A1
	330 T(+365)PSPTVAHESNWAK 343	3	630.629	630.63	1889.88	-1.22592	31.1869	T330 H1N1
	180 T(+365)PHPT(+365)SPLSPR 190	3	640.637	640.637	1919.9	-0.0866002	27.4156	T180 H1N1 T184 H1N1
	195 T(+203)HPVAT(+365)P 201	2	645.801	645.801	1290.59	0.390963	25.0877	T195 N1 T200 H1N1
	195 T(+365)HPVAT(+203)P 201	2	645.801	645.801	1290.59	0.589329	24.9112	T195 H1N1 T200 N1
	168 T(+365)DLTST(+365)KAEHL 178	3	649.3	649.3	1945.89	0.665396	28.029	T168 H1N1 T173 H1N1
	71 ANEILAS(+365)VK 79	2	655.34	655.34	1309.67	0.311773	35.7121	S77 H1N1
	82 T(+203)LGVSSDSPGTT 93	2	662.81	662.809	1324.61	0.716715	35.6622	T82 N1
	307 T(+365)PTLPETMS 315	2	671.302	671.302	1341.6	0.146845	45.3972	T307 H1N1
	281 S(+365)QMPAS(+365) 286	2	675.771	675.771	1350.53	-0.268788	24.028	S281 H1N1 S286 H1N1
	218 T(+656)VAIPGY 224	2	688.813	688.814	1376.62	-0.937129	52.5923	T218 H1N1A1
	307 T(+365)PT(+365)LPE 312	2	694.308	694.308	1387.61	0.345366	34.8237	T307 H1N1 T309 H1N1
	287 S(+203)TAPSSQETVQP 298	2	717.832	717.833	1434.66	-1.27744	31.7045	S287 N1
	69 S(+365)KANEILASVK 79	2	762.904	762.904	1524.8	0.336849	33.4634	S69 H1N1
